# Predicted Impact of the Viral Mutational Landscape on the Cytotoxic Response against SARS-CoV-2

**DOI:** 10.1101/2021.07.04.451040

**Authors:** Anna Foix, Daniel López, Michael J. McConnell, Antonio J. Martín-Galiano

## Abstract

The massive assessment of immune evasion due to viral mutations that potentially increase COVID-19 susceptibility can be computationally facilitated. The adaptive cytotoxic T response is critical during primary infection and the generation of long-term protection. Potential epitopes in the SARS-CoV-2 proteome were predicted for 2,915 human alleles of 71 HLA class I families. Allele families showed extreme differences in number of recognized epitopes, underscoring genetic variability of protective capacity between humans. Up to 1,222 epitopes were associated with any of the twelve supertypes, that is, allele clusters covering 90% population. Among them, the B27 supertype showed the lowest number of epitopes. Epitope escape mutations identified in ~118,000 NCBI isolates mainly involved non-conservative substitutions at the second and C-terminal position of the ligand core, or total ligand removal by large recurrent deletions. Escape mutations affected 47% of supertype epitopes, which in 21% of cases concerned isolates from two or more sub-continental areas. Some of these changes were coupled, but never surpassed 15% evaded epitopes for the same supertype in the same isolate, except for B27, which reached up to 33%. In contrast to most supertypes, eight particular allele families mostly contained alleles with few SARS-CoV-2 ligands. Isolates harboring cytotoxic escape mutations for these families co-existed geographically within sub-Saharan and Asian populations enriched in these alleles. Collectively, these data indicate that independent escape mutation events have already occurred for half of HLA class I supertype epitopes. However, it is presently unlikely that, overall, it poses a threat to the global population. In contrast, single and double mutations for susceptible alleles may be associated with viral selective pressure and alarming local outbreaks. This study highlights the automated integration of genomic, geographical and immunoinformatic information for surveillance of SARS-CoV-2 variants potentially affecting the population as a whole, as well as minority subpopulations.

**AUTHOR SUMMARY:** The cytotoxic T response, a type of immune response dependent upon an individual's genetics that does not require antibodies, is critical for neutralizing SARS-CoV-2 infection. The potential bypass of the cytotoxic T response by mutations acquired by the virus after one year of the pandemic is therefore of maximal concern. We have approached the complexity of human variability and more than 100.000 viral genomes in this respect using a computational strategy. We have detected numerous mutations in these genomes that mask some viral regions involved in the cytotoxic response. However, the accumulation of these changes in independent isolates is still too low to threaten the global human population. In contrast, our protocol has identified mutations that may be relevant for specific populations and minorities with cytotoxic genetic backgrounds susceptible to SARS-CoV-2 infection. Some viral variants co-existed in the same country with these human communities which warrants deeper surveillance in these cases to prevent local outbreaks. Our study support the integration of massive data of different natures in the surveillance of viral pandemics.
