## Supplementary Table S6 for "Predicted Impact of the Viral Mutational Landscape on the Cytotoxic Response against SARS-CoV-2"

### Sheet: Hoja1
Table S6. Escape substitutions for allele families with few epitopes.
Family	Protein	Substitution	Epitope begin	Epitope end	Number of alleles	Number of isolates	Number of countries	Countries
HLA-A*74	M	R158L	150	158	8	52	1	USA
HLA-A*74	M	R158C	150	158	8	4	1	USA
HLA-A*74	N	T362K	361	369	8	21	1	USA
HLA-A*74	N	K369D	361	369	8	9	2	USA, Kenya
HLA-A*74	N	T362P	361	369	8	4	1	USA
HLA-A*74	ORF1ab	K290N	282	290	8	38	2	USA, Mexico
HLA-A*74	ORF1ab	K290T	282	290	8	3	1	USA
HLA-A*74	ORF1ab	R550C	542	550	8	26	2	USA, Ghana
HLA-A*74	ORF1ab	R550S	542	550	8	2	1	USA
HLA-A*74	ORF1ab	Y1814C	1806	1814	1	3	1	USA
HLA-A*74	ORF1ab	Y2392C	2384	2392	1	6	1	USA
HLA-A*74	ORF1ab	K2608E	2600	2608	9	2	1	USA
HLA-A*74	ORF1ab	Y4077C	4069	4077	1	6	1	USA
HLA-A*74	ORF1ab	R4410A	4402	4410	1	4	3	Hong Kong, Australia, USA
HLA-A*74	ORF1ab	R4410Q	4402	4410	1	3	2	Australia, USA
HLA-A*74	ORF1ab	R4410D	4402	4410	1	2	2	Australia, USA
HLA-A*74	ORF1ab	R4410G	4402	4410	1	2	2	Australia, USA
HLA-A*74	ORF1ab	Y4541N	4533	4541	1	4	1	USA
HLA-A*74	ORF1ab	R4573C	4565	4573	8	7	1	USA
HLA-A*74	ORF1ab	R4849C	4841	4849	3	3	1	USA
HLA-A*74	ORF1ab	Y4913C	4905	4913	2	38	1	USA
HLA-A*74	ORF1ab	Y5679C	5671	5679	1	5	1	USA
HLA-A*74	ORF1ab	Y5989C	5981	5989	10	2	1	USA
HLA-A*74	ORF1ab	Y6677C	6669	6677	1	25	2	India, USA
HLA-A*74	ORF1ab	M6670K	6669	6677	1	4	1	USA
HLA-A*74	ORF7a	R89I	81	89	2	39	1	USA
HLA-A*74	ORF7a	R89Q	81	89	2	8	1	USA
HLA-A*74	ORF7a	R89S	81	89	2	5	1	USA
HLA-A*74	ORF7a	R89T	81	89	2	2	1	USA
HLA-A*74	S	R44I	35	44	2	2	1	Iran
HLA-A*74	S	K462N	454	462	1	3	2	USA, Iran
HLA-A*74	S	K462S	454	462	1	2	1	USA
HLA-A*74	S	R1107S	1099	1107	2	16	1	USA
HLA-A*74	S	G1099D	1099	1107	1	2	2	USA, Hungary
HLA-A*74	S	Y1272T	1264	1272	1	8	2	USA, Egypt
HLA-A*74	S	L1265R	1264	1272	1	2	2	Australia, USA
HLA-B*46	N	F274T	266	274	5	2	2	Australia, USA
HLA-B*46	ORF1ab	M85T	77	85	5	3	1	USA
HLA-B*46	ORF1ab	M85Q	77	85	4	3	2	USA, Bahrain
HLA-B*52	M	I144T	136	144	4	3	2	Australia, USA
HLA-B*52	N	I304Q	296	304	8	2	1	Australia
HLA-B*52	ORF10	I13T	5	13	3	4	1	USA
HLA-B*52	ORF10	F7C	5	13	1	2	1	USA
HLA-B*52	ORF1ab	I257T	249	257	13	4	1	USA
HLA-B*52	ORF1ab	Y496C	494	502	10	2	1	USA
HLA-B*52	ORF1ab	Q575R	574	581	8	12	2	India, USA
HLA-B*52	ORF1ab	I581T	574	581	9	2	1	USA
HLA-B*52	ORF1ab	E888V	887	895	1	3	1	USA
HLA-B*52	ORF1ab	E1013K	1012	1020	1	11	3	USA, Bahrain, Spain
HLA-B*52	ORF1ab	E1015K	1014	1023	2	13	2	Bangladesh, USA
HLA-B*52	ORF1ab	I1359T	1351	1359	10	2	1	Australia
HLA-B*52	ORF1ab	I1785T	1777	1785	1	12	1	USA
HLA-B*52	ORF1ab	I1877K	1869	1877	7	2	2	USA, Russia
HLA-B*52	ORF1ab	I2307T	2299	2307	1	2	2	India, USA
HLA-B*52	ORF1ab	F3080S	3072	3080	1	3	1	USA
HLA-B*52	ORF1ab	I5024T	5016	5024	12	2	1	USA
HLA-B*52	ORF1ab	V6634Q	6626	6634	13	3	1	USA
HLA-B*52	ORF1ab	V6634P	6626	6634	13	2	1	USA
HLA-B*52	ORF1ab	V6634T	6626	6634	13	2	1	USA
HLA-B*52	ORF8	Y111C	109	117	9	17	1	USA
HLA-B*52	ORF8	E110G	109	117	1	7	1	USA
HLA-B*52	ORF8	V117D	109	117	12	4	2	USA, Bahrain
HLA-B*52	ORF8	V117A	109	117	7	4	1	USA
HLA-B*52	S	I197T	190	197	1	2	2	Iran, USA
HLA-B*52	S	I235T	227	235	15	2	1	USA
HLA-B*52	S	I472E	464	472	2	2	2	Australia, USA
HLA-B*73	M	R44S	43	51	2	51	1	USA
HLA-B*73	ORF1ab	R2336S	2335	2343	2	2	1	USA
HLA-B*73	ORF1ab	R4589L	4588	4596	2	8	1	USA
HLA-B*73	ORF1ab	R7030N	7029	7037	2	49	5	Hong Kong, Australia, USA, Chile, Kenya
HLA-B*73	ORF1ab	R7030V	7029	7037	2	8	1	USA
HLA-B*73	ORF1ab	L7037N	7029	7037	2	4	3	Australia, Mexico, USA
HLA-B*73	ORF1ab	R7030T	7029	7037	2	4	1	USA
HLA-B*73	ORF1ab	R7030A	7029	7037	2	3	1	USA
HLA-B*73	ORF1ab	R7030S	7029	7037	2	3	1	USA
HLA-B*73	ORF1ab	R7030I	7029	7037	2	2	2	Mexico, USA
HLA-B*73	ORF1ab	L7037Q	7029	7037	2	2	1	USA
HLA-B*73	ORF1ab	R7030D	7029	7037	2	2	1	USA
HLA-B*73	ORF1ab	R7030G	7029	7037	2	2	1	USA
HLA-B*73	ORF1ab	R7030L	7029	7037	2	2	1	USA
HLA-B*73	ORF3a	R6G	5	13	2	4	1	USA
HLA-B*73	ORF3a	R6I	5	13	2	4	1	USA
HLA-B*73	ORF3a	R6T	5	13	2	3	1	USA
HLA-B*73	S	R237S	236	244	2	14	2	Iran, USA
HLA-B*73	S	R765L	764	772	2	13	2	Taiwan, USA
HLA-B*73	S	R765C	764	772	2	4	3	Australia, Chile, USA
HLA-B*82	ORF1ab	P2110S	2109	2117	1	35	1	USA
HLA-B*82	ORF1ab	P5828S	5827	5835	1	214	5	USA, India, Australia, Serbia, Spain
HLA-B*82	ORF1ab	P5828F	5827	5835	1	3	1	USA
HLA-B*82	ORF1ab	P5828H	5827	5835	1	2	1	USA
HLA-B*82	ORF1ab	P6354S	6353	6361	1	16	1	USA
HLA-B*82	ORF1ab	P6354H	6353	6361	1	6	1	USA
HLA-B*82	ORF1ab	P6354D	6353	6361	1	4	1	USA
HLA-B*82	ORF1ab	F6361N	6353	6361	1	2	1	USA
HLA-C*01	ORF1ab	M85Q	77	85	3	3	2	USA, Bahrain
HLA-C*01	ORF1ab	M85T	77	85	3	3	1	USA
HLA-C*01	ORF1ab	G1155D	1154	1162	1	10	1	USA
HLA-C*01	ORF1ab	L1559T	1551	1559	4	2	1	USA
HLA-C*01	ORF1ab	I2107T	2099	2107	20	2	1	USA
HLA-C*01	ORF1ab	L3691S	3683	3691	1	10	1	Egypt
HLA-C*01	ORF1ab	Y3685C	3683	3691	1	5	2	Australia, USA
HLA-C*01	ORF1ab	I4928T	4920	4928	2	9	2	USA, India
HLA-C*01	ORF1ab	I5024T	5016	5024	4	2	1	USA
HLA-C*01	ORF1ab	Y5269C	5269	5277	17	6	1	USA
HLA-C*01	ORF1ab	L6420Y	6412	6420	1	20	1	USA
HLA-C*01	ORF1ab	A6413E	6412	6420	1	8	1	USA
HLA-C*01	ORF1ab	A6413N	6412	6420	1	8	1	USA
HLA-C*01	ORF1ab	A6413H	6412	6420	1	3	1	USA
HLA-C*01	ORF1ab	A6413K	6412	6420	1	3	1	USA
HLA-C*01	ORF1ab	L6420A	6412	6420	1	3	1	USA
HLA-C*01	ORF1ab	A6413R	6412	6420	1	2	1	USA
HLA-C*01	ORF1ab	L6420S	6412	6420	1	2	1	USA
HLA-C*01	ORF1ab	I6427N	6419	6427	1	10	1	USA
HLA-C*01	ORF1ab	I6427S	6419	6427	1	8	2	USA, Austria
HLA-C*01	ORF1ab	I6427D	6419	6427	1	4	1	USA
HLA-C*01	ORF1ab	I6427R	6419	6427	1	4	1	USA
HLA-C*01	ORF1ab	L6641Q	6633	6641	1	2	1	USA
HLA-C*01	ORF1ab	A6808N	6807	6815	2	2	1	USA
HLA-C*01	ORF3a	L41P	33	41	1	15	1	USA
HLA-C*01	ORF3a	L41H	33	41	1	2	2	India, USA
HLA-C*01	S	L110D	109	117	2	4	1	USA
HLA-C*01	S	L117S	109	117	2	2	1	USA
HLA-C*01	S	L277K	269	277	25	8	1	USA
HLA-C*01	S	L277N	269	277	25	4	1	USA
HLA-C*01	S	L277A	269	277	1	3	1	USA
HLA-C*01	S	L277D	269	277	25	2	1	USA
HLA-C*01	S	S691P	691	699	1	2	1	USA
HLA-C*18	ORF1ab	F1190S	1182	1190	2	2	1	USA
HLA-C*18	ORF1ab	L1560K	1552	1560	2	2	1	USA
HLA-C*18	S	F86S	78	86	2	2	2	South Korea, Iran
HLA-C*18	S	F86N	78	86	2	2	1	USA
HLA-C*18	S	L277N	269	277	2	4	1	USA
HLA-C*18	S	L277D	269	277	2	2	1	USA
