## Supplementary Table S7 for "Predicted Impact of the Viral Mutational Landscape on the Cytotoxic Response against SARS-CoV-2"

### Sheet: Hoja1
Supplementary Table S7. Escape deletions for allele families with few epitopes.
Family	Protein	Deletion coordinates	Epitope begin	Epitope end	Number of alleles	Number of isolates	Number of countries	Countries
HLA-A*74	M	158-158	150	158	8	9	2	Australia, USA
HLA-A*74	N	367-375	361	369	8	7	1	USA
HLA-A*74	N	367-376	361	369	8	24	1	USA
HLA-A*74	N	367-377	361	369	2	5	1	USA
HLA-A*74	N	368-375	361	369	8	10	1	USA
HLA-A*74	N	368-376	361	369	8	9	1	USA
HLA-A*74	N	368-378	361	369	2	12	1	USA
HLA-A*74	ORF1ab	1786-1814	1806	1814	1	15	1	USA
HLA-A*74	ORF1ab	2276-2356	2345	2353	1	150	2	USA, Ghana
HLA-A*74	ORF1ab	2285-2356	2345	2353	1	11	1	USA
HLA-A*74	ORF1ab	3098-3115	3103	3111	1	9	1	USA
HLA-A*74	ORF1ab	4067-4156	4069	4077	1	11	1	USA
HLA-A*74	ORF1ab	4367-4453	4402	4410	1	23	1	USA
HLA-A*74	ORF1ab	4372-4448	4402	4410	1	20	2	Australia, USA
HLA-A*74	ORF1ab	4372-4449	4402	4410	1	11	3	Australia, Timor-Leste, USA
HLA-A*74	ORF1ab	4372-4451	4402	4410	1	5	1	Australia
HLA-A*74	ORF1ab	4372-4453	4402	4410	1	25	3	Hong Kong, Australia, USA
HLA-A*74	ORF1ab	4403-4403	4402	4410	1	6	2	USA, Australia
HLA-A*74	ORF1ab	4407-4409	4402	4410	1	6	2	Australia, USA
HLA-A*74	ORF1ab	4407-4410	4402	4410	1	7	2	Australia, USA
HLA-A*74	ORF1ab	4407-4413	4402	4410	1	5	2	Australia, USA
HLA-A*74	ORF1ab	4408-4408	4402	4410	1	34	2	Australia, USA
HLA-A*74	ORF1ab	4408-4410	4402	4410	1	11	2	Australia, USA
HLA-A*74	ORF1ab	4410-4410	4402	4410	1	5	2	Australia, USA
HLA-A*74	ORF1ab	4648-4746	4673	4681	11	38	1	USA
HLA-A*74	ORF1ab	4847-4847	4841	4849	1	49	3	Australia, Germany, USA
HLA-A*74	ORF1ab	4906-4906	4905	4913	1	5	2	Egypt, USA
HLA-A*74	ORF1ab	5007-5007	5005	5013	1	5	1	USA
HLA-A*74	ORF1ab	5382-5415	5386	5394	1	5	1	USA
HLA-A*74	ORF1ab	550-550	542	550	8	5	2	USA, Tunisia
HLA-A*74	ORF1ab	5514-5608	5533	5541	1	12	1	USA
HLA-A*74	ORF1ab	6232-6323	6287	6295	1	5	1	USA
HLA-A*74	ORF1ab	6651-6739	6669	6677	1	14	1	USA
HLA-A*74	ORF1ab	6654-6739	6669	6677	1	5	1	USA
HLA-A*74	ORF1ab	6656-6686	6669	6677	1	150	1	USA
HLA-A*74	ORF1ab	6656-6739	6669	6677	1	15	3	Australia, Ghana, USA
HLA-A*74	ORF1ab	6656-6744	6669	6677	1	80	4	USA, Canada, Ghana, Kenya
HLA-A*74	ORF1ab	6659-6741	6669	6677	1	6	1	USA
HLA-A*74	ORF1ab	6662-6738	6669	6677	1	7	2	Australia, USA
HLA-A*74	ORF1ab	6662-6739	6669	6677	1	54	2	Australia, USA
HLA-A*74	S	1100-1100	1099	1107	2	6	1	USA
HLA-A*74	S	1105-1105	1099	1107	2	8	2	Egypt, USA
HLA-A*74	S	1262-1273	1264	1272	1	9	1	USA
HLA-A*74	S	444-477	454	462	1	6	3	USA, Ghana, Egypt
HLA-A*74	S	445-460	454	462	1	11	2	Australia, USA
HLA-B*46	N	265-270	266	274	4	5	1	USA
HLA-B*46	N	274-274	266	274	5	7	2	Australia, USA
HLA-B*46	ORF1ab	1-103	77	85	3	7	1	USA
HLA-B*46	ORF1ab	1-128	77	85	5	5	1	USA
HLA-B*46	ORF1ab	5514-5608	5533	5541	3	12	1	USA
HLA-B*46	ORF1ab	5541-5541	5533	5541	2	14	4	Australia, USA, Tunisia, Egypt
HLA-B*46	ORF1ab	6343-6533	6499	6507	2	6	1	USA
HLA-B*46	ORF1ab	872-966	906	914	3	6	2	Hong Kong, USA
HLA-B*52	ORF1ab	2276-2354	2299	2307	1	6	1	USA
HLA-B*52	ORF1ab	2791-2822	2804	2812	1	5	1	USA
HLA-B*52	ORF1ab	2791-2823	2804	2812	1	20	1	USA
HLA-B*52	ORF1ab	2791-2877	2804	2812	1	5	2	Australia, USA
HLA-B*52	ORF1ab	2791-2883	2804	2812	1	108	5	USA, Australia, Hong Kong, Ghana, Austria
HLA-B*52	ORF1ab	2796-2808	2804	2812	1	10	2	Australia, USA
HLA-B*52	ORF1ab	2796-2810	2804	2812	1	13	2	Australia, USA
HLA-B*52	ORF1ab	2796-2821	2804	2812	1	11	2	Australia, USA
HLA-B*52	ORF1ab	2796-2876	2804	2812	1	38	2	Australia, USA
HLA-B*52	ORF1ab	2796-2877	2804	2812	1	148	2	Australia, USA
HLA-B*52	ORF1ab	2797-2809	2804	2812	1	7	1	Australia
HLA-B*52	ORF1ab	2797-2811	2804	2812	1	18	2	USA, Australia
HLA-B*52	ORF1ab	2797-2813	2804	2812	1	5	2	Australia, USA
HLA-B*52	ORF1ab	2797-2821	2804	2812	1	12	2	Australia, USA
HLA-B*52	ORF1ab	2797-2822	2804	2812	1	7	2	Australia, USA
HLA-B*52	ORF1ab	2797-2825	2804	2812	1	6	1	Australia
HLA-B*52	ORF1ab	2797-2837	2804	2812	1	6	2	Australia, USA
HLA-B*52	ORF1ab	2797-2847	2804	2812	1	6	1	Australia
HLA-B*52	ORF1ab	2797-2848	2804	2812	1	5	1	Australia
HLA-B*52	ORF1ab	2797-2872	2804	2812	1	10	2	Australia, USA
HLA-B*52	ORF1ab	2797-2876	2804	2812	1	92	2	Australia, USA
HLA-B*52	ORF1ab	2798-2874	2804	2812	1	8	1	USA
HLA-B*52	ORF1ab	2798-2877	2804	2812	1	6	2	Australia, USA
HLA-B*52	ORF1ab	2799-2820	2804	2812	1	6	1	USA
HLA-B*52	ORF1ab	2799-2822	2804	2812	1	6	1	USA
HLA-B*52	ORF1ab	2799-2823	2804	2812	1	10	2	USA, Australia
HLA-B*52	ORF1ab	2799-2876	2804	2812	1	10	2	USA, Australia
HLA-B*52	ORF1ab	3190-3218	3202	3210	1	6	1	USA
HLA-B*52	ORF1ab	3190-3219	3202	3210	1	45	1	USA
HLA-B*52	ORF1ab	453-544	494	502	11	14	1	USA
HLA-B*52	ORF1ab	563-724	574	581	7	6	1	USA
HLA-B*52	ORF1ab	563-725	574	581	7	10	1	USA
HLA-B*52	ORF1ab	578-578	574	581	7	5	3	Egypt, Australia, USA
HLA-B*52	ORF1ab	6550-6646	6626	6634	1	39	2	USA, Ghana
HLA-B*52	ORF1ab	6556-6640	6626	6634	12	5	2	Australia, USA
HLA-B*52	ORF1ab	6559-6646	6626	6634	12	10	1	USA
HLA-B*52	ORF1ab	6611-6646	6626	6634	12	13	2	USA, Australia
HLA-B*52	ORF1ab	6628-6628	6626	6634	13	6	2	Australia, USA
HLA-B*52	ORF1ab	6630-6639	6626	6634	13	11	1	Australia
HLA-B*52	ORF1ab	878-962	887	895	1	10	1	USA
HLA-B*52	ORF1ab	973-1073	1012	1020	16	13	1	USA
HLA-B*52	S	157-175	168	176	1	5	2	Australia, USA
HLA-B*52	S	235-242	227	235	9	6	2	Australia, USA
HLA-B*52	S	444-477	464	472	2	6	3	USA, Ghana, Egypt
HLA-B*52	S	496-523	503	511	7	11	1	Australia
HLA-B*52	S	497-523	503	511	7	5	2	Australia, USA
HLA-B*52	S	498-523	503	511	7	14	1	Australia
HLA-B*52	S	499-523	503	511	7	34	2	Australia, USA
HLA-B*52	S	503-520	503	511	7	6	1	Australia
HLA-B*52	S	507-522	503	511	7	6	2	Australia, USA
HLA-B*52	S	507-523	503	511	7	35	2	Australia, USA
HLA-B*52	S	508-523	503	511	7	5	2	USA, Australia
HLA-B*52	S	509-523	503	511	7	21	2	Australia, USA
HLA-B*73	ORF1ab	2278-2349	2335	2343	2	7	1	USA
HLA-B*73	ORF1ab	2279-2349	2335	2343	2	8	1	USA
HLA-B*73	ORF1ab	2280-2349	2335	2343	2	25	1	USA
HLA-B*73	ORF1ab	2281-2349	2335	2343	2	37	1	USA
HLA-B*73	ORF1ab	2283-2349	2335	2343	2	17	1	USA
HLA-B*73	ORF1ab	2285-2347	2335	2343	2	10	1	USA
HLA-B*73	ORF1ab	2285-2348	2335	2343	2	5	1	USA
HLA-B*73	ORF1ab	2323-2349	2335	2343	2	6	1	USA
HLA-B*73	ORF1ab	3802-3875	3820	3828	2	77	2	USA, Ghana
HLA-B*73	ORF1ab	6964-7040	7029	7037	2	5	1	USA
HLA-B*73	ORF1ab	6965-7034	7029	7037	2	26	2	Australia, USA
HLA-B*73	ORF1ab	6966-7034	7029	7037	2	40	2	USA, Timor-Leste
HLA-B*73	ORF1ab	6966-7036	7029	7037	2	45	2	USA, Ghana
HLA-B*73	ORF1ab	6966-7037	7029	7037	2	14	2	USA, Australia
HLA-B*73	ORF1ab	6966-7038	7029	7037	2	42	3	USA, Australia, Ghana
HLA-B*73	ORF1ab	6966-7039	7029	7037	2	6	2	Australia, USA
HLA-B*73	ORF1ab	6966-7040	7029	7037	2	9	2	USA, Australia
HLA-B*73	ORF1ab	6966-7041	7029	7037	2	53	3	USA, Australia, Ghana
HLA-B*73	ORF1ab	6967-7035	7029	7037	2	27	1	USA
HLA-B*73	ORF1ab	6967-7036	7029	7037	2	52	1	USA
HLA-B*73	ORF1ab	6967-7037	7029	7037	2	26	1	USA
HLA-B*73	ORF1ab	6967-7038	7029	7037	2	21	1	USA
HLA-B*73	ORF1ab	6967-7041	7029	7037	2	7	1	USA
HLA-B*73	ORF1ab	6968-7034	7029	7037	2	11	1	USA
HLA-B*73	ORF1ab	6968-7036	7029	7037	2	12	1	USA
HLA-B*73	ORF1ab	6968-7037	7029	7037	2	10	2	Puerto Rico, USA
HLA-B*73	ORF1ab	6969-7031	7029	7037	2	28	1	USA
HLA-B*73	ORF1ab	6969-7032	7029	7037	2	16	1	USA
HLA-B*73	ORF1ab	6969-7033	7029	7037	2	34	1	USA
HLA-B*73	ORF1ab	6969-7034	7029	7037	2	78	2	USA, Philippines
HLA-B*73	ORF1ab	6969-7035	7029	7037	2	46	1	USA
HLA-B*73	ORF1ab	6969-7036	7029	7037	2	126	4	USA, Australia, Austria, Philippines
HLA-B*73	ORF1ab	6969-7037	7029	7037	2	16	1	USA
HLA-B*73	ORF1ab	6969-7038	7029	7037	2	7	1	USA
HLA-B*73	ORF1ab	6970-7032	7029	7037	2	7	1	USA
HLA-B*73	ORF1ab	6970-7034	7029	7037	2	6	1	USA
HLA-B*73	ORF1ab	6997-7034	7029	7037	2	5	1	USA
HLA-B*73	ORF1ab	6999-7096	7029	7037	2	5	1	USA
HLA-B*73	ORF1ab	7000-7096	7029	7037	2	6	1	USA
HLA-B*73	ORF1ab	7006-7096	7029	7037	2	46	2	USA, Australia
HLA-B*73	ORF1ab	7007-7096	7029	7037	2	15	1	USA
HLA-B*73	ORF1ab	7009-7034	7029	7037	2	7	1	USA
HLA-B*73	ORF1ab	7009-7096	7029	7037	2	36	2	USA, Ghana
HLA-B*73	ORF1ab	7010-7033	7029	7037	2	6	1	USA
HLA-B*73	ORF1ab	7010-7034	7029	7037	2	7	1	USA
HLA-B*73	ORF1ab	7012-7038	7029	7037	2	6	1	USA
HLA-B*73	ORF1ab	7013-7034	7029	7037	2	6	1	USA
HLA-B*73	ORF1ab	7013-7096	7029	7037	2	9	1	USA
HLA-B*73	ORF1ab	7014-7096	7029	7037	2	298	4	USA, Australia, Ghana, Hong Kong
HLA-B*73	ORF1ab	7015-7034	7029	7037	2	5	1	USA
HLA-B*73	ORF1ab	7017-7041	7029	7037	2	5	1	USA
HLA-B*73	ORF1ab	7018-7034	7029	7037	2	13	1	USA
HLA-B*73	ORF1ab	7018-7041	7029	7037	2	7	2	Timor-Leste, USA
HLA-B*73	ORF1ab	7019-7036	7029	7037	2	9	2	USA, Ghana
HLA-B*73	ORF1ab	7020-7034	7029	7037	2	7	1	USA
HLA-B*73	ORF1ab	7020-7096	7029	7037	2	13	1	USA
HLA-B*73	ORF1ab	7021-7031	7029	7037	2	8	1	USA
HLA-B*73	ORF1ab	7021-7036	7029	7037	2	5	1	USA
HLA-B*73	ORF1ab	7021-7041	7029	7037	2	13	1	USA
HLA-B*73	ORF1ab	7022-7031	7029	7037	2	7	1	USA
HLA-B*73	ORF1ab	7022-7036	7029	7037	2	6	2	USA, Australia
HLA-B*73	ORF1ab	7022-7096	7029	7037	2	5	1	USA
HLA-B*73	ORF1ab	7026-7041	7029	7037	2	8	1	USA
HLA-B*73	ORF1ab	7036-7096	7029	7037	2	8	1	USA
HLA-B*73	ORF3a	2021-06-06	5	13	2	8	2	Australia, USA
HLA-B*73	S	235-237	236	244	2	11	2	USA, Australia
HLA-B*73	S	235-242	236	244	2	6	2	Australia, USA
HLA-B*73	S	235-243	236	244	2	10	2	Australia, USA
HLA-B*73	S	765-765	764	772	2	8	3	Australia, USA, Egypt
HLA-B*82	ORF1ab	2095-2119	2109	2117	1	17	1	USA
HLA-B*82	ORF1ab	2095-2151	2109	2117	1	9	1	USA
HLA-B*82	ORF1ab	5828-5828	5827	5835	1	69	2	USA, Australia
HLA-B*82	ORF1ab	6338-6366	6353	6361	1	5	1	USA
HLA-B*82	ORF1ab	6338-6367	6353	6361	1	42	2	USA, Malaysia
HLA-B*82	ORF1ab	6338-6396	6353	6361	1	5	1	USA
HLA-B*82	ORF1ab	6338-6397	6353	6361	1	9	1	USA
HLA-B*82	ORF1ab	6338-6398	6353	6361	1	5	1	USA
HLA-B*82	ORF1ab	6339-6395	6353	6361	1	8	1	USA
HLA-B*82	ORF1ab	6340-6436	6353	6361	1	5	1	USA
HLA-B*82	ORF1ab	6341-6375	6353	6361	1	9	2	USA, Ghana
HLA-B*82	ORF1ab	6341-6386	6353	6361	1	5	1	USA
HLA-B*82	ORF1ab	6341-6432	6353	6361	1	228	2	USA, Ghana
HLA-B*82	ORF1ab	6341-6433	6353	6361	1	27	3	USA, Australia, United Kingdom
HLA-B*82	ORF1ab	6341-6436	6353	6361	1	88	1	USA
HLA-B*82	ORF1ab	6341-6441	6353	6361	1	9	1	USA
HLA-B*82	ORF1ab	6342-6375	6353	6361	1	6	2	Australia, USA
HLA-B*82	ORF1ab	6342-6380	6353	6361	1	6	2	USA, Bahrain
HLA-B*82	ORF1ab	6342-6386	6353	6361	1	6	1	USA
HLA-B*82	ORF1ab	6342-6397	6353	6361	1	5	1	USA
HLA-B*82	ORF1ab	6342-6404	6353	6361	1	5	1	USA
HLA-B*82	ORF1ab	6342-6432	6353	6361	1	705	3	USA, Australia, Ghana
HLA-B*82	ORF1ab	6342-6433	6353	6361	1	26	2	USA, Ghana
HLA-B*82	ORF1ab	6342-6434	6353	6361	1	45	1	USA
HLA-B*82	ORF1ab	6343-6355	6353	6361	1	11	1	USA
HLA-B*82	ORF1ab	6343-6356	6353	6361	1	9	2	USA, Australia
HLA-B*82	ORF1ab	6343-6360	6353	6361	1	16	2	USA, Australia
HLA-B*82	ORF1ab	6343-6363	6353	6361	1	15	1	USA
HLA-B*82	ORF1ab	6343-6368	6353	6361	1	9	1	USA
HLA-B*82	ORF1ab	6343-6370	6353	6361	1	15	1	USA
HLA-B*82	ORF1ab	6343-6371	6353	6361	1	10	1	USA
HLA-B*82	ORF1ab	6343-6372	6353	6361	1	16	1	USA
HLA-B*82	ORF1ab	6343-6375	6353	6361	1	35	1	USA
HLA-B*82	ORF1ab	6343-6376	6353	6361	1	7	1	USA
HLA-B*82	ORF1ab	6343-6379	6353	6361	1	11	1	USA
HLA-B*82	ORF1ab	6343-6380	6353	6361	1	5	2	Australia, USA
HLA-B*82	ORF1ab	6343-6384	6353	6361	1	9	1	USA
HLA-B*82	ORF1ab	6343-6385	6353	6361	1	9	1	USA
HLA-B*82	ORF1ab	6343-6386	6353	6361	1	19	1	USA
HLA-B*82	ORF1ab	6343-6394	6353	6361	1	8	1	USA
HLA-B*82	ORF1ab	6343-6395	6353	6361	1	6	1	USA
HLA-B*82	ORF1ab	6343-6396	6353	6361	1	6	1	USA
HLA-B*82	ORF1ab	6343-6397	6353	6361	1	55	1	USA
HLA-B*82	ORF1ab	6343-6398	6353	6361	1	12	1	USA
HLA-B*82	ORF1ab	6343-6403	6353	6361	1	10	1	USA
HLA-B*82	ORF1ab	6343-6407	6353	6361	1	12	1	USA
HLA-B*82	ORF1ab	6343-6408	6353	6361	1	10	1	USA
HLA-B*82	ORF1ab	6343-6413	6353	6361	1	5	1	USA
HLA-B*82	ORF1ab	6343-6424	6353	6361	1	5	1	USA
HLA-B*82	ORF1ab	6343-6425	6353	6361	1	5	1	USA
HLA-B*82	ORF1ab	6343-6426	6353	6361	1	7	1	USA
HLA-B*82	ORF1ab	6343-6427	6353	6361	1	38	2	USA, Austria
HLA-B*82	ORF1ab	6343-6429	6353	6361	1	1695	2	USA, Philippines
HLA-B*82	ORF1ab	6343-6432	6353	6361	1	493	2	USA, Australia
HLA-B*82	ORF1ab	6343-6433	6353	6361	1	12	1	USA
HLA-B*82	ORF1ab	6343-6434	6353	6361	1	30	1	USA
HLA-B*82	ORF1ab	6343-6435	6353	6361	1	13	1	USA
HLA-B*82	ORF1ab	6343-6529	6353	6361	1	22	1	USA
HLA-B*82	ORF1ab	6343-6530	6353	6361	1	27	1	USA
HLA-B*82	ORF1ab	6343-6531	6353	6361	1	47	1	USA
HLA-B*82	ORF1ab	6343-6532	6353	6361	1	14	1	USA
HLA-B*82	ORF1ab	6344-6384	6353	6361	1	5	1	USA
HLA-B*82	ORF1ab	6344-6397	6353	6361	1	16	1	USA
HLA-B*82	ORF1ab	6344-6433	6353	6361	1	10	1	USA
HLA-B*82	ORF1ab	6344-6435	6353	6361	1	20	1	USA
HLA-B*82	ORF1ab	6344-6436	6353	6361	1	61	1	USA
HLA-B*82	ORF1ab	6348-6367	6353	6361	1	5	1	USA
HLA-B*82	ORF1ab	6348-6369	6353	6361	1	7	1	USA
HLA-B*82	ORF1ab	6348-6429	6353	6361	1	9	1	USA
HLA-B*82	ORF1ab	6358-6369	6353	6361	1	5	1	USA
HLA-B*82	ORF1ab	6358-6375	6353	6361	1	7	1	USA
HLA-B*82	ORF1ab	6359-6370	6353	6361	1	6	2	Australia, USA
HLA-B*82	ORF1ab	6359-6371	6353	6361	1	5	1	USA
HLA-C*01	E	65-65	57	65	3	5	2	Australia, USA
HLA-C*01	ORF1ab	1-128	77	85	3	5	1	USA
HLA-C*01	ORF1ab	1987-01-01	77	85	3	9	3	Australia, USA, Bahrain
HLA-C*01	ORF1ab	1081-1177	1154	1162	1	16	1	USA
HLA-C*01	ORF1ab	1678-1710	1675	1683	2	23	1	USA
HLA-C*01	ORF1ab	1678-1774	1675	1683	2	66	4	Hong Kong, Germany, USA, Kenya
HLA-C*01	ORF1ab	1786-1814	1808	1816	25	15	1	USA
HLA-C*01	ORF1ab	2088-2119	2099	2107	1	32	1	USA
HLA-C*01	ORF1ab	2088-2160	2099	2107	1	11	1	USA
HLA-C*01	ORF1ab	2095-2119	2099	2107	4	17	1	USA
HLA-C*01	ORF1ab	2097-2130	2099	2107	24	5	1	USA
HLA-C*01	ORF1ab	2795-2819	2788	2796	1	5	1	Australia
HLA-C*01	ORF1ab	2796-2796	2788	2796	1	14	2	Australia, USA
HLA-C*01	ORF1ab	2796-2797	2788	2796	1	5	1	Australia
HLA-C*01	ORF1ab	2796-2798	2788	2796	1	10	2	Australia, USA
HLA-C*01	ORF1ab	2796-2821	2788	2796	1	11	2	Australia, USA
HLA-C*01	ORF1ab	2796-2848	2788	2796	1	7	1	Australia
HLA-C*01	ORF1ab	4879-4977	4920	4928	1	8	1	USA
HLA-C*01	ORF1ab	5136-5136	5133	5141	1	6	2	Australia, USA
HLA-C*01	ORF1ab	5307-5393	5315	5323	24	17	2	USA, Malaysia
HLA-C*01	ORF1ab	5308-5332	5315	5323	21	19	2	USA, Malaysia
HLA-C*01	ORF1ab	5382-5415	5381	5389	1	5	1	USA
HLA-C*01	ORF1ab	5389-5389	5381	5389	1	5	1	USA
HLA-C*01	ORF1ab	5514-5608	5556	5564	23	12	1	USA
HLA-C*01	ORF1ab	6338-6436	6419	6427	2	774	8	Spain, Germany, USA, Canada, Ghana, Lebanon, Kenya, Hong Kong
HLA-C*01	ORF1ab	6338-6437	6419	6427	2	6	1	USA
HLA-C*01	ORF1ab	6339-6436	6419	6427	2	5	1	USA
HLA-C*01	ORF1ab	6340-6436	6419	6427	2	5	1	USA
HLA-C*01	ORF1ab	6341-6429	6419	6427	2	7	1	USA
HLA-C*01	ORF1ab	6341-6432	6419	6427	2	228	2	USA, Ghana
HLA-C*01	ORF1ab	6341-6433	6419	6427	2	27	3	USA, Australia, United Kingdom
HLA-C*01	ORF1ab	6341-6434	6419	6427	2	37	2	USA, Ghana
HLA-C*01	ORF1ab	6341-6435	6419	6427	2	23	2	USA, Australia
HLA-C*01	ORF1ab	6341-6436	6419	6427	2	88	1	USA
HLA-C*01	ORF1ab	6341-6437	6419	6427	2	5	1	USA
HLA-C*01	ORF1ab	6341-6438	6419	6427	2	15	2	USA, Bahrain
HLA-C*01	ORF1ab	6341-6441	6412	6420	1	9	1	USA
HLA-C*01	ORF1ab	6342-6429	6419	6427	2	303	1	USA
HLA-C*01	ORF1ab	6342-6432	6419	6427	2	705	3	USA, Australia, Ghana
HLA-C*01	ORF1ab	6342-6433	6419	6427	2	26	2	USA, Ghana
HLA-C*01	ORF1ab	6342-6434	6419	6427	2	45	1	USA
HLA-C*01	ORF1ab	6342-6435	6419	6427	2	24	1	USA
HLA-C*01	ORF1ab	6342-6436	6419	6427	2	56	2	USA, Ghana
HLA-C*01	ORF1ab	6342-6437	6419	6427	2	8	1	USA
HLA-C*01	ORF1ab	6342-6438	6419	6427	2	5	1	USA
HLA-C*01	ORF1ab	6343-6426	6419	6427	1	7	1	USA
HLA-C*01	ORF1ab	6343-6427	6419	6427	2	38	2	USA, Austria
HLA-C*01	ORF1ab	6343-6428	6419	6427	2	22	1	USA
HLA-C*01	ORF1ab	6343-6429	6419	6427	2	1695	2	USA, Philippines
HLA-C*01	ORF1ab	6343-6431	6419	6427	2	492	2	USA, Australia
HLA-C*01	ORF1ab	6343-6432	6419	6427	2	493	2	USA, Australia
HLA-C*01	ORF1ab	6343-6433	6419	6427	2	12	1	USA
HLA-C*01	ORF1ab	6343-6434	6419	6427	2	30	1	USA
HLA-C*01	ORF1ab	6343-6435	6419	6427	2	13	1	USA
HLA-C*01	ORF1ab	6343-6436	6419	6427	2	40	1	USA
HLA-C*01	ORF1ab	6343-6437	6419	6427	2	7	2	Australia, USA
HLA-C*01	ORF1ab	6343-6529	6419	6427	2	22	1	USA
HLA-C*01	ORF1ab	6343-6530	6419	6427	2	27	1	USA
HLA-C*01	ORF1ab	6343-6531	6419	6427	2	47	1	USA
HLA-C*01	ORF1ab	6343-6532	6419	6427	2	14	1	USA
HLA-C*01	ORF1ab	6343-6533	6419	6427	2	6	1	USA
HLA-C*01	ORF1ab	6344-6429	6419	6427	2	62	2	USA, Austria
HLA-C*01	ORF1ab	6344-6431	6419	6427	2	32	1	USA
HLA-C*01	ORF1ab	6344-6433	6419	6427	2	10	1	USA
HLA-C*01	ORF1ab	6344-6435	6419	6427	2	20	1	USA
HLA-C*01	ORF1ab	6344-6436	6419	6427	2	61	1	USA
HLA-C*01	ORF1ab	6345-6428	6412	6420	1	164	2	USA, Romania
HLA-C*01	ORF1ab	6345-6429	6419	6427	2	200	1	USA
HLA-C*01	ORF1ab	6345-6430	6419	6427	2	83	1	USA
HLA-C*01	ORF1ab	6345-6431	6419	6427	2	41	2	USA, Ghana
HLA-C*01	ORF1ab	6345-6432	6419	6427	2	18	1	USA
HLA-C*01	ORF1ab	6345-6434	6419	6427	2	6	1	USA
HLA-C*01	ORF1ab	6345-6436	6419	6427	2	19	1	USA
HLA-C*01	ORF1ab	6373-6429	6419	6427	2	5	1	USA
HLA-C*01	ORF1ab	6379-6429	6412	6420	1	8	1	USA
HLA-C*01	ORF1ab	6381-6429	6419	6427	2	7	1	USA
HLA-C*01	ORF1ab	6383-6429	6419	6427	1	5	1	USA
HLA-C*01	ORF1ab	6390-6432	6412	6420	1	6	2	USA, Australia
HLA-C*01	ORF1ab	6392-6429	6412	6420	1	6	1	USA
HLA-C*01	ORF1ab	6398-6436	6419	6427	2	10	1	USA
HLA-C*01	ORF1ab	6400-6429	6419	6427	1	16	1	USA
HLA-C*01	ORF1ab	6400-6431	6419	6427	1	9	2	USA, Cuba
HLA-C*01	ORF1ab	6400-6432	6419	6427	1	6	1	USA
HLA-C*01	ORF1ab	6400-6436	6419	6427	1	6	1	USA
HLA-C*01	ORF1ab	6401-6428	6419	6427	1	5	1	USA
HLA-C*01	ORF1ab	6401-6429	6419	6427	1	39	2	USA, Austria
HLA-C*01	ORF1ab	6401-6430	6419	6427	1	14	1	USA
HLA-C*01	ORF1ab	6401-6432	6419	6427	1	16	2	USA, Australia
HLA-C*01	ORF1ab	6401-6434	6419	6427	1	7	1	USA
HLA-C*01	ORF1ab	6402-6429	6419	6427	2	6	1	USA
HLA-C*01	ORF1ab	6402-6437	6419	6427	2	25	1	USA
HLA-C*01	ORF1ab	6403-6436	6419	6427	2	7	1	USA
HLA-C*01	ORF1ab	6404-6427	6419	6427	2	6	1	USA
HLA-C*01	ORF1ab	6404-6428	6419	6427	2	11	1	USA
HLA-C*01	ORF1ab	6404-6436	6419	6427	2	5	1	USA
HLA-C*01	ORF1ab	6405-6429	6419	6427	2	9	1	USA
HLA-C*01	ORF1ab	6405-6436	6419	6427	2	8	1	USA
HLA-C*01	ORF1ab	6406-6429	6419	6427	2	13	1	USA
HLA-C*01	ORF1ab	6406-6432	6419	6427	2	5	1	USA
HLA-C*01	ORF1ab	6408-6431	6419	6427	2	5	1	USA
HLA-C*01	ORF1ab	6409-6428	6419	6427	2	9	1	USA
HLA-C*01	ORF1ab	6409-6429	6419	6427	2	11	1	USA
HLA-C*01	ORF1ab	6410-6428	6419	6427	1	7	1	USA
HLA-C*01	ORF1ab	6410-6429	6419	6427	2	14	1	USA
HLA-C*01	ORF1ab	6410-6430	6419	6427	2	5	1	USA
HLA-C*01	ORF1ab	6411-6413	6412	6420	1	32	1	USA
HLA-C*01	ORF1ab	6411-6421	6419	6427	1	5	1	USA
HLA-C*01	ORF1ab	6411-6426	6419	6427	2	7	1	USA
HLA-C*01	ORF1ab	6411-6428	6419	6427	2	28	1	USA
HLA-C*01	ORF1ab	6411-6429	6419	6427	1	65	2	USA, Austria
HLA-C*01	ORF1ab	6411-6430	6419	6427	2	20	2	Australia, USA
HLA-C*01	ORF1ab	6411-6431	6419	6427	2	22	2	USA, Australia
HLA-C*01	ORF1ab	6411-6432	6419	6427	2	23	3	USA, Australia, Ghana
HLA-C*01	ORF1ab	6411-6436	6419	6427	2	24	1	USA
HLA-C*01	ORF1ab	6412-6426	6419	6427	2	6	1	USA
HLA-C*01	ORF1ab	6412-6428	6419	6427	2	9	1	USA
HLA-C*01	ORF1ab	6412-6429	6419	6427	2	23	1	USA
HLA-C*01	ORF1ab	6412-6430	6419	6427	1	7	1	USA
HLA-C*01	ORF1ab	6412-6431	6419	6427	2	7	1	USA
HLA-C*01	ORF1ab	6412-6432	6419	6427	2	8	1	USA
HLA-C*01	ORF1ab	6412-6436	6419	6427	2	7	1	USA
HLA-C*01	ORF1ab	6413-6428	6419	6427	2	18	1	USA
HLA-C*01	ORF1ab	6413-6429	6419	6427	2	17	1	USA
HLA-C*01	ORF1ab	6415-6428	6419	6427	2	10	1	USA
HLA-C*01	ORF1ab	6415-6429	6419	6427	2	17	1	USA
HLA-C*01	ORF1ab	6415-6431	6419	6427	2	11	2	USA, Australia
HLA-C*01	ORF1ab	6415-6432	6419	6427	2	7	1	USA
HLA-C*01	ORF1ab	6415-6436	6419	6427	2	11	1	USA
HLA-C*01	ORF1ab	6416-6431	6419	6427	2	5	1	USA
HLA-C*01	ORF1ab	6417-6428	6419	6427	2	14	1	USA
HLA-C*01	ORF1ab	6417-6430	6419	6427	1	6	1	USA
HLA-C*01	ORF1ab	6418-6429	6419	6427	1	16	1	USA
HLA-C*01	ORF1ab	6418-6431	6419	6427	2	7	1	USA
HLA-C*01	ORF1ab	6418-6437	6419	6427	2	8	2	USA, Australia
HLA-C*01	ORF1ab	6419-6428	6412	6420	1	21	1	USA
HLA-C*01	ORF1ab	6419-6432	6419	6427	2	5	1	USA
HLA-C*01	ORF1ab	6419-6435	6419	6427	2	14	1	USA
HLA-C*01	ORF1ab	6420-6429	6412	6420	1	27	1	USA
HLA-C*01	ORF1ab	6420-6431	6419	6427	2	5	1	USA
HLA-C*01	ORF1ab	6550-6646	6633	6641	1	39	2	USA, Ghana
HLA-C*01	ORF1ab	6556-6640	6633	6641	1	5	2	Australia, USA
HLA-C*01	ORF1ab	6611-6646	6633	6641	1	13	2	USA, Australia
HLA-C*01	ORF1ab	6637-6638	6633	6641	1	17	2	Australia, USA
HLA-C*01	ORF1ab	6637-6639	6633	6641	1	19	3	Australia, USA, Philippines
HLA-C*01	ORF1ab	6641-6646	6633	6641	1	8	2	USA, Australia
HLA-C*01	ORF1ab	872-966	875	883	2	6	2	Hong Kong, USA
HLA-C*01	S	100-136	109	117	2	8	1	USA
HLA-C*01	S	108-133	109	117	2	5	1	USA
HLA-C*01	S	108-142	109	117	2	157	1	USA
HLA-C*01	S	109-133	109	117	2	9	1	USA
HLA-C*01	S	109-135	109	117	2	10	1	USA
HLA-C*01	S	116-136	109	117	1	6	2	Bahrain, USA
HLA-C*01	S	255-271	269	277	21	10	2	Australia, USA
HLA-C*01	S	256-287	269	277	21	9	2	USA, Australia
HLA-C*01	S	257-287	269	277	20	5	2	USA, Australia
HLA-C*01	S	258-287	269	277	22	21	2	Australia, USA
HLA-C*01	S	259-274	269	277	25	6	2	USA, Australia
HLA-C*01	S	259-275	269	277	23	5	2	USA, Australia
HLA-C*01	S	259-278	269	277	25	5	2	Timor-Leste, USA
HLA-C*01	S	260-285	269	277	1	20	2	Australia, USA
HLA-C*01	S	260-287	269	277	22	6	2	Australia, USA
HLA-C*01	S	260-288	269	277	23	55	2	Australia, USA
HLA-C*01	S	260-289	269	277	25	5	2	Australia, USA
HLA-C*01	S	261-288	269	277	22	34	2	USA, Australia
HLA-C*01	S	263-288	269	277	22	7	3	USA, Australia, Israel
HLA-C*01	S	274-278	269	277	21	7	2	Timor-Leste, USA
HLA-C*01	S	274-280	269	277	21	5	1	USA
HLA-C*01	S	275-287	269	277	19	8	2	USA, Australia
HLA-C*18	S	255-271	269	277	2	10	2	Australia, USA
HLA-C*18	S	256-287	269	277	2	9	2	USA, Australia
HLA-C*18	S	257-287	269	277	2	5	2	USA, Australia
HLA-C*18	S	258-287	269	277	2	21	2	Australia, USA
HLA-C*18	S	259-274	269	277	2	6	2	USA, Australia
HLA-C*18	S	260-273	269	277	2	11	2	Australia, USA
HLA-C*18	S	260-274	269	277	2	11	2	Australia, USA
HLA-C*18	S	260-285	269	277	2	20	2	Australia, USA
HLA-C*18	S	260-286	269	277	2	13	2	USA, Australia
HLA-C*18	S	260-287	269	277	2	6	2	Australia, USA
HLA-C*18	S	260-288	269	277	2	55	2	Australia, USA
HLA-C*18	S	260-289	269	277	2	5	2	Australia, USA
HLA-C*18	S	261-288	269	277	2	34	2	USA, Australia
HLA-C*18	S	263-288	269	277	2	7	3	USA, Australia, Israel
HLA-C*18	S	273-287	269	277	2	6	1	USA
HLA-C*18	S	274-276	269	277	2	10	3	Spain, Australia, USA
HLA-C*18	S	274-278	269	277	2	7	2	Timor-Leste, USA
HLA-C*18	S	274-280	269	277	2	5	1	USA
HLA-C*18	S	274-287	269	277	2	10	2	Australia, USA
